# Pre-Border Gene Foxb1 Regulates the Differentiation Timing and Autonomic Neuronal Potential of Human Neural Crest Cells

**DOI:** 10.1101/646026

**Authors:** Alan W. Leung, Francesc López-Giráldez, Cayla Broton, Kaixuan Lin, Maneeshi S. Prasad, Jacqueline C. Hernández, Andrew Z. Xiao, Martín I. Garcia-Castro

## Abstract

What are the factors that are induced during the transitory phases from pluripotent stem cells to lineage specified cells, how are they regulated, and what are their functional contributions are fundamental questions for basic developmental biology and clinical research. Here, we uncover a set of pre-border (pB) gene candidates, including forkhead box B1 (FOXB1), induced during human neural crest (NC) cell development. We characterize their associated enhancers that are bound by pluripotency factors and rapidly activated by β-catenin-mediated signaling during differentiation. Surprisingly, the endogenous transient expression of FOXB1 directly regulates multiple early NC and neural progenitor loci including *PAX7*, *MSX2*, *SOX1*, and *ASCL1*, controls the timing of NC fate acquisition, and differentially activates autonomic neurogenic versus mesenchymal fates in mature NC cells. Our findings provide further insight into the concept of the less characterized pB state and clearly establishes FOXB1 as a key regulator in early cell fate decisions during human pluripotent stem cell differentiation.
