## Supplemental table S6 for "Pre-Border Gene Foxb1 Regulates the Differentiation Timing and Autonomic Neuronal Potential of Human Neural Crest Cells"

### Sheet: Transcrpts
Locus	Forward primer	Reverse primer	Amplicon size
ACTB	TGAACCCCAAGGCCAACCGC	GACCCCGTCACCGGAGTCCA	149
APCDD1	ACCCCACCTTCTCCATCTAC	GGGTGACCTTCATGTGATTC	111
ASCL1	CCGGTCTCATCCTACTCGTC	CCTGCTTCCAAAGTCCATTC	138
BARHL1	GTACCAGAACCGCAGGACTA	CTCTGCGGGTAGAAATAAGG	123
BOC	AGTACTGGCACTCCATCAGC	TGGTCTCACAGATCATCACG	114
C17ORF96	GGAATCTACGACCAGCTTCG	GGGAACTGGGTTCCTGAG	101
CASP4	CAGCACAATGGGCTCTATCT	CAATTGCCAGGAAAGAGGTA	189
CDH23	GACCGAGAGACCAAGTCTGA	TGGTTGTCATTGATGTCCAG	122
CER1	AGCCAGACTATAACCCACGA	AGAGCAGGAGGTATGGGAGT	120
CNN1	AGGCTCCGTGAAGAAGATCA	CTGCACCTGTGTATGGTTGG	157
CNTFR	GCTACATGCACCTGTTCTCC	GAGGATCAGGCTTCACAATG	120
CNTN2	AGTCCACATCGTGAGGAATG	AGTCCACATCGTGAGGAATG	83
CRB2	GAGTGCAGCCTGAATGTCAC	GAGAGTGGGGACCTGACAC	117
CTNNB1	TAGCTCGGGATGTTCACAAC	CCTGAGCAAGTTCACAGAGG	132
CYP26C1	TCTTCTCACTGCCTCTGGAC	TCGTGAAGCTTCTCAGAAATG	109
DBX1	GCCTTTCCCTACTTCGAAGG	GGAACATCTTCTCCAGCGC	190
DCT	ACAAACGCTTTGCCACATTC	AGGCTCATGGTTACCAGCAC	102
DLK1	TCACGGACTCTGTGGAGAAC	CATTCATAGAGGCCATCGTC	147
DMBX1	ATGTGGTGATGCGTGAGAG	CTGTTCCTTCTGCAGGCTAC	122
DPYSL5	TTATGAGAAGTGCCGAGGTC	ACCAGTGTCTCCATTTCTGC	111
EFNB1	GCAGGAAATACGCTTTACCA	AGGCTTCCATTGGATGTTG	111
ENC1	TGGAGAATGTGTCTCAGCAA	TCATCCTCTGTCTCCAGCTC	116
ENPP2	CTGTGTCCTCCTTCATCCTG	CCTAGCTGTGTGCATCTTCA	110
EPHB3	TCCGATCCTACCTACACCAG	ATGACAATTCCGTAGCTCCA	122
FAM181B	CGCGATCTACTCAGCTTCA	TTGATCTGCTTCTGCAGGTA	116
FAM70A (TMEM255A)	TTGTTGTGCCATAGTTGACG	GGTTCTCCTCAGCTTCCTTC	116
FLRT3	TGCTTTTTCTCGTCTTCCTG	CAATTTTAGTCCCGATGAGG	118
FOXA2	GAGCGGTGAAGATGGAAG	GTACGTGTTCATGCCGTTC	122
FOXB1	GACGCGCAACTTGAAGCAAC	CATCTTCTTCCTCGCCCTCT	86
FOXH1	GAAGAGGTACCTGCGACATG	AAGCATCGGTTGGAGGAAAG	198
FST	CACCTGAGAAAGGCTACCTG	CTCATCACAGAGGGAACACC	117
FZ10	GTGCAGCCGTAGGTTAAAGA	CTCATATTTCCCGTGGTGAG	115
GBX2	GCAAGGGAAAGACGAGTCAA	GGCCAGTCAGATTGTCATCC	107
GFAP	AGGAAGATTGAGTCGCTGGA	CTCCACATGGACCTGCTGT	108
GPR56	ATCTTGGCTGTGCATAGGAC	ACAGAAACACCAGGCTGAAG	115
GRB14	CCAAAGCAAATTCAAGGAAA	TCAGGATCAACAGCTGACAA	120
GREB1L	CCCATTCTCTAGGTGTCACG	TATTAAAGCGGCAGATGAGC	152
HES3	ATTTCCAAGCCGCTGATGG	CTTCTCCAATTTGCGCTTCC	120
HES5	CTCAGCCCCAAAGAGAAAAA	TAGTCCTGGTGCAGGCTCTT	233
HGF	ATCAGGCAAGATTTGTCAGC	CGCATGTTTTAATTGCACAG	185
IER5L	GGTGGAGAACGGCTACTTG	CAGGGTAATACTTGCGCTTG	122
IGFBP5	GGATCATCTCTGCACCTGAG	GTAGAATCCTTTGCGGTCAC	149
ILDR2	GATCCAGGCTGACAAAGAGA	GGAGCTGAGTTCTGAGATGG	127
IRX1	AGGAGAACAAGGTGACATGG	CGATCTTGTCAATGTCGATG	141
IRX3	GTATGGCCAGTACCAGTTCG	GGTCATCTTGGTGATGATGG	123
IRX5	ACGAGGAAGAGGAGGAGAAC	TAAAATCCGAGTCGCTGAGG	195
ISL1	GTTACCAGCCACCTTGGAAA	TTCCCACTTTCTCCAACAGG	240
LEF1	CCAGATGGAGGCCTCTACAA	CCTGGAGAAAAGTGCTCGTC	215
LIX1	GTGTTCAGGAAGCAGTAGCC	GCTCCTGAAACTCCAGCATA	129
LMO1	GGGACAACGTGTATCACCTC	GCCCTTCCTCATAGTCCATC	84
LMX1A	CCATCGAGCAGAGTGTCTAC	TTACTGAGGGAGGTGTCGTC	139
LRP2	ATTTGGGCAAGGAAAGAAAG	GATCTGTTTGCAAAGGTTGG	115
MAFB	AGGTCAAGTGCGAGAAACTC	AGTCAAACAGGTCAAGGCTG	129
MAP2	ACTGCCAGACCTGAAGAATG	CACATTTGGATGTCACATGG	128
MAPK10	AGGACAGCCTTCTCCTTCAG	CTGCTGTCAGTGTCAGATGC	123
MEIS2	CCAGTCAAATCGAGCAGTGA	TTCCACTCATAGGTCCTGCA	122
MLANA	TGCCAAGAGAAGATGCTCAC	CAACAGCCGATGAGCAGTAA	136
MN1	AACCCCAACAGCAAAGAAG	TTGGAGATGTCAGAATGCAG	167
MSX1	CTGCACCCTCCGCAAACACA	AGGCTGAGCGAGCTGGAGAA	144
MSX2	CGGTCAAGTCGGAAAATTCA	GAGGAGCTGGGATGTGGTAA	158
NCAM1	AGGATGGCAGTGAGTCAGAG	GAGCTGACCACATCACACAC	130
NOTUM	AGAACCCCTACTGGTGGAAC	TGAAGGCGTACTCGTTCTTC	105
NR2F1	CGAGTACAGCTGCCTCAAAG	TACTGGCTCCTCACGTACTC	129
NRCAM	TTTGCTGATTGTTTGCTTCA	CCAAATGTCCCATCATCTTC	120
NT5E	GCCGCTTTAGAGAATGCAAC	TGCACATGGATACGTGGTTC	105
NTRK2	GCAAACCCAAATTATCCTGA	GACCGGTTTTATCAGTGACG	121
OLFM3	ACCAAAGAGTGCTGAGCTTG	TGCTAAAGGGTCTGTCATCC	143
OTX1	GGACCTCCTGCACCCATC	GATCTTGAGCGCCACCTC	160
PAMR1	CACCATGATCAAGACAGCAG	GGGATGCAGAATGATAGCAG	115
PAX2	CCCAAAGTGGTGGACAAGAT	GAAAGGCTGCTGAACTTTGG	165
PAX3	AATTACTCAAGGACGCGGTC	TTCTTCTCGCTTTCCTCTGC	142
PAX7	TGACAGCTTCATGAATCCGG	GATGGAGAAGTCAGCCTGTG	133
PCDH8	GGGACAGTGATTTCAACGAC	AGAGTGGCCCAGGATCTTAC	125
PDGFRA	TGAAGGCAGGCACATTTACA	AGTCTCGGGATCAGTTGTGC	136
PKNOX2	CATGTCCGGAGTCTCCAATA	TGGTATAAGGCTCCACCTGA	120
PLAGL1	TTCCCTGTCACTCAGTAGCC	AGCTGAGGGGAGAAAGTCTG	117
PLP1	TCTCATCAATGTGATCCATGC	GTGGTGTAGAAGCCCTCAGC	102
POU5F1	GAAGGATGTGGTCCGAGTGT	GTGAAGTGAGGGCTCCCATA	183
PRMT8	TTGTACGTGGTAGCGATTGA	CACTAGAGGCTCCTTCATGG	120
PRPH	CACCTGAGGGAGTACCAGGA	ACCTCAGGCACAGTCGTCTT	155
PRTG	AAGTTGAGCAGCCTCAAAGA	GAAGCTGGTTGTCTGACCTG	116
RARB	ATGCCAATACTGTCGACTCC	AGCTCTCTGTGCATTCTTGC	116
RGMB	GCCTGGCCACTCATAGATAA	CATGGTGGGCTTTGAAGATA	118
ROR2	GCATGGAACTGTGTGACGTA	GATGACCAGTGGAATTGCGA	101
S100B	AGACCAGGAAGGGGTGAGAC	CGGATTTCTTCAGCTTGTGC	124
SMOC1	TGGGTGTTAGCAAAGAAGGA	GGTGGGCACCACTTATGTTA	152
SOX1	TTGACTGACGTCCACTCTCA	GCGCACTAACTCAGCTTTTC	153
SOX17	AGAATCCAGACCTGCACAAC	GGCCGGTACTTGTAGTTGG	151
SOX21	ATGCACGCTGTTCAAATGTG	TAGTACAAACAGGGAGGCGA	116
SP5	CTTTCTCCAGGACCGCAC	CGATGCGGCTACAGGTGG	89
STMN2	GCTTTGGAGGAGAACAACAA	CATGCCTCTCACGTTCAATA	121
TENM4 (OZD4)	GCTCATCCACACACAGATGA	ATTGTGGAGCCATAGAGCTG	135
TNFRSF19	TGCTCATCCTCTGTGTCATC	GGAGCTGAGGTCTGTCAAAA	126
TSPAN18	TCCGTGAGAACAAGTGTCTG	GTGAGCTCCTTGGTGAAGAA	136
TUBB3	AGCGGATCAGCGTCTACTAC	GCCTGAAGAGATGTCCAAAG	126
VGLL3	ATCACCCTCCATCCAGAATC	AGAGCTGGTCCAAAAGGAAG	123
WLS	CCTCATGCTTATCACCTTGG	TGTTCACTTGGACTGTGACG	110
WNT1	TTCGGCCGGGAGTTCGTGGA	TGGCACTTGCACTCCTGGCG	125
WNT4	GAACCTCCACAACAATGAGG	GCACGTCTTTACCTCACAGG	103
ZEB2	ATGACAGACTCCGACTCCTG	TCGATAAGGTGGTGCTTGTG	197
ZNF503	AAGGTGCTGAAGATGCTGAC	CAACCGAGGAGAGTTTGGAG	190

### Sheet: pNB enhancer_K27ac&NANOCHIP
Locus	hg19 coordinate	Forward primer	Reverse primer	Amplicon size
GBX2	chr2:236159566-236159755	GCCATTGTCATTCAGGAGGCCG	GTCATGCCGGTGCGTCTCTG	91
PCDH8	chr13:52955676-52955947	TCAGTTGAGCCCCGCTGGAG	AGGCAAAGGTCAGTGGGAGGG	145
ZNF503	chr10:75417701-75417938	TCTCCGTGACCTCTGCAGCC	CCCTGAAACAGCCCACAGCG	110
FOXB1	chr15:59997161-59997586	CCCCTAGCCATTCTTAGCTG	TCCTTCTCTCCCCCTCTCTC	155
FST	chr5:53545594-53546289	TGGGGGTGAGTGGTCTATTC	GGAGCTATCCCATGCCACTA	109
GREB1L	chr18:21386675-21387421	GCTGGGGTTTACCATTCAGA	TCCTTTACCCCTCTGGACAA	116
IRX3	chr16:54331184-54331785	CAGCTGCCTGCATAACTGAA	ACACAAGCCCCAGTTCTGTC	109
LEF1	chr4:108194192-108194794	CTGGAGCAAGGAGGAAGATG	GCCTCCCAGCTCAGTTGTTA	122
MAP2	chr2:209519191-209519838	TAATTGGGGTGATCATCTGT	AGTTGCAAAACTTCTTCCTG	92
MEIS2	chr15:36907127-36907817	GAAGGTGGCAACATTCTTAG	GCTAAAATCTCAGCCTCTCA	92
PLAGL1	chr6:143973003-143973605	ACCATGACAAACCAGCACAA	AGGCCCTAGAAGCAGAGGAC	108
ROR2	chr9:91921263-91921790	ACACTTTTCAAGAGCCTGTG	TACCATCCCCTTGAAGTTAG	92
TNFRSF19	chr13:23599350-23600020	CCTCGAGAGATCCTGACAGC	CTGCCTTTCCAGACTGAACC	112

### Sheet: FOXB1 CHIP-qPCR
Locus	hg19 coordinate	Forward primer	Reverse primer	Amplicon size
FCHO2	chr5:72251790-72251992	CGGTCTCTGGGAAGAAGG	CGAAATACGCCATGACCATC	133
HHIP	chr4:145570712-145571283	AGTCACCGCTCCTGATAACG	AGTCTGAGGGCATCCAGAAG	135
LY86	chr6:6759430-6759632	CGAGATTCCAGCTCTCCTCA	GTGTAAACAAGCCCCATTCC	114
MTHFD1L	chr6:151199818-151200020	GCAGGTCTGCTAGTCATTTGTG	CTGCAGCCTCTGTGTACTGC	147
NR2F1	chr5:92581914-92582454	GCCTTGTCCATGGTGGTAAC	TTCCCCAAAGATCTGAGTGC	128
PAPPA	chr9:118915736-118916157	AAGGAGGCAAAAGGCAAAGT	TCCACCTTCCCAATTGAATG	113
PAPPA	chr9:119048536-119048957	GGCATTTAAGCCAATGCTCT	GCCCACAGTCCATTAGGAAA	121
PAPPA	chr9:119099472-119099893	GCTGAATCTTGAGGGCTGAG	TGTTTGCAGAGTCCTGCTTG	129
PAX7	chr1:18973298-18973670	ACAAAGAGCCCCCATTATCC	CCGCTCTTGACTTCATCCAC	118
PDE11A	chr2:178717209-178717411	GTCTATCCCTGGAGCCCTTC	GGGTGTTCGAGACTTTCCTG	139
TLE4	chr9:82282960-82283381	AGCTGGGCTGGATAATTGTG	CTCCTGGCATCTCACCACTT	146
TPRG1L	chr1:3541254-3541456	CAAGGGGCTCCAAGATTCC	GCAGGCTCACTTCCTGTTTAC	108
WWOX	chr16:79333089-79333291	TGGCTAAAAGCTGTGACCAG	TCTAAGCCTGGCAGACAATG	118
BDNF	chr11:27817923-27818125	CAAAGACTCCCTAGGGTGAGG	ATCCAGCTGACCTTTGTTCC	146
LINC01405	chr12:111375195-111375397	GAGCTCCTACTGTGTGCCAAG	TCCAGGAAGGCAGGAATTG	90
