## Supplemental table S3 for "Pre-Border Gene Foxb1 Regulates the Differentiation Timing and Autonomic Neuronal Potential of Human Neural Crest Cells"

### Sheet: Sheet1
Set1	Set2	#PEAKS in set 1	#PEAKS in set 2	%, Set1	%, Set2	Log2(Fold_Enrich)	Corr_P-Value
NANOG	POU5F1	48363	13770	17.83	62.51	6.4549	<1/10000
NANOG	SOX2	48363	2887	5.06	84.62	6.8899	<1/100000
NANOG	BCL11A	48363	6141	10.44	82.35	6.894	<1/100000
NANOG	NIPBL	48363	69290	66.55	44.97	5.65	<1/10000
NANOG	LEF1	48363	1243	2.38	91.79	7.0655	<1/100000
NANOG	TCF4	48363	6766	9.68	68.74	6.6198	<1/100000
POU5F1	SOX2	13770	2887	13.86	66.09	8.3675	<1/10000
POU5F1	BCL11A	13770	6141	23.87	53.49	8.1355	<1/10000
POU5F1	NIPBL	13770	69290	72.67	14.41	5.8816	<1/10000
POU5F1	LEF1	13770	1243	6.01	66.53	8.4822	<1/10000
POU5F1	TCF4	13770	6766	18.37	37.16	7.6063	<1/10000
SOX2	BCL11A	2887	6141	53.72	25.26	9.2531	<1/10000
SOX2	NIPBL	2887	69290	87.81	3.65	6.1636	<1/10000
SOX2	LEF1	2887	1243	19.43	45.05	10.1729	<1/10000
SOX2	TCF4	2887	6766	53.45	22.67	9.0958	<1/10000
BCL11A	NIPBL	6141	69290	85.72	7.56	6.1551	<1/10000
BCL11A	LEF1	6141	1243	11.92	58.65	9.4823	<1/10000
BCL11A	TCF4	6141	6766	33.12	29.86	8.4614	<1/10000
NIPBL	LEF1	69290	1243	1.74	97.18	6.3568	<1/10000
NIPBL	TCF4	69290	6766	7.23	73.57	5.9389	<1/10000
LEF1	TCF4	1243	6766	70.64	12.9	9.5926	<1/10000
