## Supplemental table S5 for "Pre-Border Gene Foxb1 Regulates the Differentiation Timing and Autonomic Neuronal Potential of Human Neural Crest Cells"

### Sheet: 2158Day3peaks
# GREAT version 3.0.0	Species assembly: hg19	Association rule: Basal+extension: 5000 bp upstream, 1000 bp downstream, 50000 bp max extension, curated regulatory domains included
A3GALT2	40989
AACS	25193
AAGAB	32563
AATK	27108
ABCE1	-43285
ABCG1	-35595
ABCG8	41687
ABHD1	-4701
ABHD12B	-1411
ABHD2	-4709
ABTB1	+ (-57), + (+5377)
ACADVL	-12685
ACAP3	11222
ACAT2	+ (-9435), + (+24853)
ACER1	45267
ACSL1	18266
ACTG1	13553
ACTR2	-14586
ACVR1C	48913
ADAD2	190
ADAM12	95
ADAM21	25650
ADAMTS1	-31198
ADARB1	34589
ADAT3	261
ADCY1	36417
ADCY5	25023
ADCYAP1R1	5024
ADRA1A	-1979
ADRA1B	22540
ADRA2C	-834
AFF4	13931
AGAP1	19137
AGL	24009
AGRN	+ (-209), + (+36365)
AHCYL2	30632
AHDC1	8229
AIFM3	-5002
AK8	-4787
AKAP13	40894
ALDH3A1	-1248
ALDH7A1	33886
ALDH8A1	3331
ALDOA	-7788
ALG1	1897
ALG1L	-21148
ALOX12B	-6556
ALOXE3	24788
AMOTL1	524
ANGPT1	-1812
ANK2	-6000
ANKLE2	34263
ANKRD11	1368
ANKRD13B	19297
ANKRD39	-2127
ANO9	-419
ANXA11	39539
AP2B1	24185
AP4M1	-1020
AP4S1	-24801
AP5Z1	-38115
APLNR	-5409
ARFGAP2	46390
ARG2	37766
ARHGAP10	-1696
ARHGAP25	-34197
ARHGAP29	-16090
ARHGAP39	4871
ARHGEF17	25091
ARID3A	-4558
ARID3B	38685
ARL6IP1	-49727
ARRDC2	-7556
ARSA	23742
ASB18	49725
ASCL1	-288
ASGR1	-24876
ASS1	39924
ATAD3A	-32262
ATAD3B	8144
ATP5O	20278
ATP6V1F	25244
ATP8A2	794
ATRN	21819
AXIN1	-8098
AXIN2	+ (+501), + (+23575)
B3GALT6	549
B4GALNT2	-39419
BAK1	10141
BARHL1	-671
BAZ2B	11732
BCL10	-48267
BCL11B	-3431
BCL2L1	13561
BCL7C	-828
BCMO1	26710
BDH1	40059
BDNF	41400
BEGAIN	41233
BGLAP	-16464
BHLHE22	5735
BIN2	3341
BIN3	+ (-20867), + (-16312)
BLK	-37793
BLM	17323
BMF	-4149
BMP6	-41883
BMPR1A	-5061
BMPR1B	47857
BNIP2	20754
BOC	30396
BOK	+ (-41399), + (-12538)
BPI	-87
BRSK1	83
BTBD2	+ (-3268), + (+36584)
BZW2	10438
C10orf11	-45719
C10orf128	-40609
C12orf44	-32839
C14orf159	-46319
C14orf37	19216
C16orf3	-2276
C19orf26	9286
C1QTNF4	4345
C1orf191	2080
C1orf61	-10552
C1orf86	21851
C21orf33	41859
C2CD2	-28781
C2orf82	16568
C3orf20	37079
C5orf50	-46400
C7orf60	+ (+17052), + (+43720)
C9orf156	-8894
C9orf64	8264
C9orf9	4666
C9orf96	13650
CABIN1	-299
CABP1	9478
CACNA1B	216
CACNA1E	-11027
CACNA1I	-6695
CACNG4	264
CAPN15	+ (-5886), + (+34666)
CAPN2	7437
CARD14	+ (-8578), + (+3302)
CASKIN1	32451
CATSPER1	-16323
CATSPER3	-43329
CBFB	-28779
CBX4	+ (+3178), + (+12054)
CBX7	-22324
CBX8	+ (-39135), + (-30259)
CCDC135	11264
CCDC15	32556
CCDC90B	-29969
CCDC92	-284
CCKBR	22486
CCL17	28753
CCL2	+ (-30001), + (-21231)
CCL28	15221
CCNE1	44044
CCNI	11515
CCSER2	18632
CCT2	-27704
CCT8L2	-9033
CD109	-414
CD226	-22511
CD4	-10636
CDC42EP4	-8553
CDC6	-5180
CDH17	-35620
CDKN1A	1535
CEL	9551
CENPJ	33284
CERS4	39267
CES4A	11877
CETN1	-24095
CFD	17881
CGREF1	-31
CHAF1A	-2104
CHD3	3950
CHD5	5722
CHDH	48066
CHIC2	88
CHRAC1	41456
CHRNA1	1119
CHRNA4	+ (-26149), + (+24804)
CHST12	30561
CHST13	17917
CHST2	45510
CIZ1	-16358
CKAP4	32221
CLCN1	45653
CLDN8	-42472
CLEC17A	12863
CLEC3B	-22868
CLIC4	-8976
CLK3	-35132
CNNM3	-14716
CNNM4	40632
CNTFR	642
CNTN1	14515
COL1A2	-1182
COL20A1	43397
COQ9	-13917
CORO6	10134
CPA3	8115
CPN2	+ (-1424), + (+24483)
CPSF3	42723
CPSF6	-23546
CPT1A	-6673
CPXM1	512
CRB2	-9447
CRIP1	-8623
CRIP2	4732
CRIPT	-1077
CRKL	42680
CRTAC1	-30969
CRYL1	+ (+1645), + (+43076)
CRYZL1	22889
CSAD	-3588
CSNK1D	36108
CSNK1G2	37947
CST8	44282
CST9L	33338
CSTB	9084
CSTF3	-13431
CTF1	-819
CTNND1	30629
CUL1	26263
CUL3	42796
CWC27	11760
CXCL14	35973
CXXC5	3846
CYB561	9240
CYFIP2	-10326
CYP2B6	-31112
DARS	-41819
DBN1	17829
DCAF12L1	-28409
DDIT3	25314
DDX20	23320
DDX50	-13225
DEFB119	-6824
DEFB121	8959
DHRS7C	-1088
DHX37	27930
DICER1	35082
DLEC1	45190
DMBX1	33364
DNAH1	23482
DNAJB6	3989
DNAJB8	21246
DNAJC14	-30
DNMT1	-26753
DNMT3A	1384
DOK1	35006
DOK4	-25998
DONSON	-30163
DPY19L3	-35960
DUSP11	-38302
DUX4L2	32305
DVL1	7900
DYRK3	24344
EDN1	-2615
EDN2	-1995
EEF1A2	+ (+282), + (+6668)
EFCAB13	-23646
EFCAB4B	-38914
EGR3	+ (+3315), + (+7870)
EHBP1	24908
EHD4	9926
EIF2B4	3920
EIF3H	-3910
EIF4A3	-14251
EIF4H	-11
EIF5	38131
EIF5AL1	-32161
EIF6	-36275
ELMO1	-45268
EMC6	21077
EML1	45587
ENSG00000129951	9458
ENSG00000171282	25082
ENSG00000205147	+ (-22587), + (-10371)
ENSG00000237452	86
ENSG00000243627	17865
ENSG00000256646	44118
ENSG00000259753	46438
ENSG00000263264	15044
ENSG00000267748	-20411
ENSG00000268327	3356
ENSG00000268942	-880
ENSG00000272442	-246
EPHA6	15335
EPHA8	+ (-8515), + (+6826)
EPHB3	40494
EPHX2	34238
ERG	861
ERI3	44260
ERMP1	-2226
ERP27	24526
ESRP1	-42244
ETNK2	43197
ETV5	-88
EXOSC7	27085
F2RL3	7011
FADD	-8002
FAIM3	-2329
FAM111B	-43912
FAM132B	-32477
FAM134B	28
FAM150B	-30657
FAM180B	3668
FAM200A	26658
FAM20B	-3504
FAM53A	32059
FAM57B	-14076
FAM71D	36573
FAM86A	24092
FANK1	21604
FAR1	39700
FAT1	35207
FBLN2	21448
FBLN7	22316
FBXL14	+ (+19751), + (+26275)
FBXO46	-2433
FBXO8	-10676
FCHO2	63
FERMT1	-667
FEZF2	-30785
FGD3	-34702
FGF7	-943
FGFR2	7423
FGFRL1	2018
FIBCD1	+ (-33054), + (-16363)
FN3K	-11937
FN3KRP	6955
FOLR1	11500
FOLR2	-15049
FOXN3	14889
FOXN4	24735
FRG1	34590
FRMD3	-19814
FRY	-32901
FSTL1	38472
FUCA1	-34525
FZD8	-25729
GABBR1	8438
GAK	45123
GAL3ST2	27023
GAL3ST3	6340
GAL3ST4	-1976
GALE	-19347
GALNT15	30362
GALNT7	9324
GAN	-49794
GAS2L2	-17237
GBX2	-46251
GCKR	30176
GDF11	-110
GEM	18138
GET4	16431
GFI1B	24850
GGN	2299
GJA9	-30068
GLRX3	-2503
GLTSCR1	-35016
GMPPA	-32905
GNA12	-5942
GNAI3	15729
GNAO1	16482
GNAQ	514
GNAS	-22452
GNAT2	48717
GOLGA8T	38012
GOLIM4	-28896
GP5	11605
GP6	13980
GPA33	34047
GPATCH2L	-35495
GPER	-15842
GPR114	-30196
GPR126	-16422
GPR137B	13453
GPR137C	24374
GPR146	15680
GPR160	722
GPR162	-3583
GPR20	19615
GPR3	6733
GPR89B	21555
GPRIN2	25413
GRAMD1B	34402
GREB1L	-30539
GSDMD	1223
GSX2	3548
GTF2A2	-11242
GUCA1C	-42386
GUCY2C	-40185
GXYLT2	26453
H2AFX	-4952
H2AFY2	+ (+18227), + (+26775)
HACE1	7729
HADHA	-2255
HADHB	2086
HAPLN4	+ (+759), + (+4655)
HCRTR2	18162
HDAC7	-13326
HECTD2	-121
HEMGN	13392
HES1	-1199
HHIP	3804
HIF3A	7546
HIST1H2BL	43946
HIST4H4	34361
HM13	-32
HMBOX1	14903
HMGCL	5710
HMGXB4	-3833
HMOX1	-37660
HOXC4	1491
HS3ST3A1	-847
HS3ST5	1393
HSPA8	-44000
HSPBP1	-3889
HTR5A	38397
HYAL1	-8128
HYAL2	11082
IAH1	-8239
IFIH1	19878
IFNAR1	-36533
IGF1R	-424
IGF2BP3	5328
IKZF2	+ (-1492), + (+26077)
IKZF3	-3998
IL10RB	22013
IL15	-45470
IL17B	-13623
IL17C	-15521
IL17D	15914
IL17F	-10391
IL17RD	19333
IL1B	-6935
IMPA2	-20244
ING4	-6837
INTS8	-34580
IPO8	-2784
IPP	3528
IQCE	19123
IREB2	-3870
IRF5	-49792
IRGC	-39942
ISL1	17018
ITGAX	-23233
ITGB1	-10442
ITGB3BP	30095
ITGB7	-9492
ITIH2	-24267
ITIH5	-12031
ITM2B	22022
JAG1	19284
JPH3	-38438
KANSL3	31404
KATNAL1	32639
KATNB1	-29666
KCMF1	43606
KCNA4	-24330
KCNAB3	40679
KCNG2	49945
KCNH4	20624
KCNJ12	31211
KCNJ15	29682
KCNJ6	-49915
KCNK18	-37862
KCNK9	2533
KCNQ2	-19846
KCTD6	-39522
KIAA1429	-45362
KIAA1462	8251
KIF27	-27026
KIF4B	-24
KISS1	1182
KLC3	789
KLF5	3976
KLF6	-42637
KLHDC8B	15144
KLHL15	1720
KLK12	-24083
KLK13	6136
KLK4	-15616
KLK5	26734
KMT2A	-59
KMT2C	2151
KNCN	10854
KREMEN1	15177
KRT17	-8329
KRTAP10-12	9292
KRTAP11-1	31839
KRTAP24-1	24413
KRTAP8-1	-36465
L3MBTL4	-17312
LAG3	6316
LAMC3	-37178
LAPTM4B	871
LBX1	-9903
LCA5	33618
LDLRAP1	42970
LECT1	-49308
LEPROTL1	+ (-3891), + (+14916)
LFNG	-34684
LGR6	21131
LHX1	+ (-24298), + (-8838)
LHX2	22878
LHX9	-274
LILRB4	12060
LIMK2	28096
LMAN1	-28678
LMCD1	-45122
LMLN	15272
LMOD2	-22183
LONP1	32497
LONRF1	41574
LOXHD1	-1530
LPCAT2	-29011
LPHN3	8207
LRRC15	-23379
LRRC16A	1663
LRRC3B	-743
LRRN3	-25120
LRRTM2	22444
LSM11	5958
LTBP1	-30757
LYL1	31890
LYPLA1	16188
LYZL4	-17145
MACF1	17551
MADCAM1	3006
MADD	46472
MAGI1	-27151
MAML3	-11719
MAN1C1	-30918
MANBA	-27902
MAP1A	-14526
MAP2	34744
MAP3K12	1505
MAP3K2	1079
MAP3K4	-19001
MAP4	1620
MAPK11	2381
MAPK12	-6187
MAPK4	49265
MAPK6	-3139
MAPK8IP2	3727
MAPK8IP3	30598
MAPKAPK2	-25157
MAPRE2	35908
MARK3	-13387
MARK4	211
MARS	7246
MATK	-6384
MATN3	7108
MATR3	764
MBD3L4	44805
MBOAT4	34290
MBP	20584
MC1R	-9272
MCM3	29909
MCTP2	39373
MDH2	-1684
MED16	15884
MEIS1	-9827
MEIS2	-847
MEIS3	-40244
MEPE	45011
METAP2	39456
MEX3B	-6880
MFI2	34756
MFNG	4035
MGLL	-13
MGMT	27729
MGP	-28699
MGST1	17958
MICU3	24574
MLC1	-4118
MLEC	-36839
MLLT1	-8414
MMD2	13037
MMP2	+ (-31553), + (+1016)
MMP21	207
MMP28	25577
MOV10L1	14
MPP5	-15107
MREG	-1528
MRPL23	17593
MRPL28	9770
MSI1	-124
MSX2	41225
MTHFD1L	13214
MTPN	5096
MTSS1	1334
MUC4	-48201
MVK	-26366
MYBBP1A	42741
MYBPC3	36556
MYL2	-16888
MYLIP	-22008
MYO18A	26288
MYO5C	39213
MYT1	-3497
NAA16	44985
NAA20	-40210
NACA2	-12356
NACC2	43175
NANP	-18500
NAPRT1	24183
NCAN	46112
NCK2	-21990
NCOR2	15742
NDNL2	-30508
NECAP2	33575
NEDD4L	28513
NEDD9	+ (-44636), + (-43727)
NEFM	44227
NEK6	-1
NENF	31770
NEO1	+ (+548), + (+49746)
NETO2	-37426
NEU4	-8832
NEUROG1	-7357
NFATC1	-47
NFIA	-24861
NFIB	-30759
NFKB1	1053
NFKBIA	41793
NFKBIE	-4734
NINJ2	-31508
NIT1	-23427
NKAIN1	39493
NLGN2	49
NLRP5	8106
NME3	34949
NMI	1406
NMT2	19449
NNMT	-24736
NOL9	10054
NOS1	+ (-31451), + (+8754)
NOSTRIN	36321
NPBWR2	10299
NPY4R	-24685
NPY5R	-1162
NR1D2	751
NR4A1	14300
NSD1	-201
NSMCE1	-2724
NUCB2	-46414
NUDT3	-612
NUP107	-28902
NUP214	29282
NUP50	-21333
NWD1	34207
NXPH2	2136
OGN	13979
OLFM1	-34300
ONECUT3	-34466
OPRL1	11856
OR10J1	-9022
OR14I1	+ (-20632), + (-9747)
OR2H2	36841
OR4K2	-2629
OR8B4	-12816
OR8B8	3449
ORAI2	-37599
OTOF	-3290
OTUD1	17754
OTUD6B	-11793
OTX1	-6764
OXSM	74
OXSR1	43433
P2RX2	-21076
P2RX5	6505
PABPC3	-27483
PACRG	-10338
PAM	-560
PAPOLA	8109
PAPPA	-131
PARP10	4483
PARS2	-31668
PARVG	-18065
PAX5	-1899
PAX7	+ (+14157), + (+16014)
PBX3	44573
PCBD1	36073
PCBD2	19457
PCBP2	40232
PCDHAC2	48310
PCDHB1	-36849
PCIF1	508
PCMTD1	+ (-48), + (+23137)
PDCD4	-6950
PDCD5	-20646
PDE8B	77
PDE9A	+ (-37587), + (-16347)
PDGFA	36367
PDGFB	2654
PDHB	-24399
PDK4	-35298
PDLIM2	-17968
PDLIM4	21683
PDXK	48249
PEBP1	13688
PELI1	-35662
PELI2	-175
PFN2	-101
PGAM5	16806
PGC	2408
PGM2	15218
PHACTR1	32687
PHF3	-22789
PHIP	-11610
PHOSPHO1	-30263
PI4K2B	15514
PIGF	1045
PIGQ	-7496
PIGZ	-26227
PIK3CA	+ (-291), + (+21602)
PIK3IP1	15945
PINLYP	-4676
PIRT	-8378
PITPNC1	46995
PKN1	33591
PLA2G2C	+ (-6822), + (+11591)
PLA2G2F	26507
PLAC9	33312
PLAUR	-5718
PLCE1	2141
PLEC	-31095
PLEKHA1	1891
PLEKHG5	-47385
PLEKHH3	-58
PLSCR3	-4135
PMF1-BGLAP	12491
PML	28341
POLQ	19105
POLR2B	-30809
POU3F1	7021
POU5F2	-37490
POU6F1	29230
POU6F2	-1373
PPIF	-20856
PPP1R15A	16906
PPP1R32	22707
PPP2R5A	6083
PPP2R5E	49861
PPP4R1	339
PPP4R4	44403
PPP5C	-42402
PQLC1	38051
PRDM16	45064
PRKCDBP	38425
PRKRIP1	32053
PRND	-1679
PROKR2	18258
PROX1	43123
PRR13	-3934
PRR5	-8135
PRR7	+ (-4136), + (+8574)
PRRC2B	-17672
PRRX1	10275
PRUNE2	-15577
PSD2	9122
PSMD1	-27120
PTAR1	-95
PTBP1	15419
PTCHD2	-38146
PTDSS1	15265
PTDSS2	+ (+35311), + (+40512)
PTF1A	-43930
PTGER1	1511
PTGR1	27
PTHLH	45031
PTK7	39792
PTP4A1	41035
PTPN4	6317
PVRL1	12263
PVRL4	-5075
QKI	13048
QPCT	3424
QPRT	-11135
RAB44	-40118
RAB5C	-5666
RAB6A	41705
RAI1	-12436
RALGAPB	-11422
RALGDS	49647
RAP1B	46993
RAP1GAP	-24120
RAPGEF2	28006
RAPH1	29633
RARG	15453
RASA3	-9489
RASGEF1C	-36142
RASGRP1	16967
RASL11B	-25595
RASSF3	30911
RB1	-48595
RBFOX2	-420
RBM33	29100
RBM43	-26772
RBPJ	29367
REG1A	-15660
REG1B	-16805
RELT	-42884
REN	-28982
RER1	-43187
REST	+ (-188), + (+39024)
REXO4	26276
RFTN2	18215
RGMA	30623
RGS9	46352
RHBDL2	15152
RHPN1	-2281
RIC3	-23222
RIPK2	-15717
RIT2	8251
RMND1	-42648
RNASEH2B	-34561
RNASET2	1409
RNF130	+ (-816), + (+16654)
RNF152	-85
RNF213	+ (+717), + (+29489)
RNF214	18853
RNF223	17819
RNH1	+ (+12778), + (+17979)
ROPN1B	-10957
RP1L1	23813
RPIA	35423
RPL10A	25375
RPL28	-3747
RPL34	-27830
RPL35A	-36723
RPL36	6611
RPL38	-17087
RPN2	-27809
RPRD1A	43402
RPS19BP1	-31203
RPS6KA5	-7443
RTN3	702
RUNX2	2778
RXFP1	0
S1PR2	9440
SALL3	+ (-5930), + (+12172)
SAMD4A	+ (-1213), + (+38300)
SAP25	-917
SAP30	-1077
SBK2	-2829
SCAF4	8467
SCAMP4	425
SCARB1	-42921
SCGB1C1	-3604
SCN5A	-838
SCNN1D	16360
SCRT2	-34211
SCUBE3	-44833
SDF4	-797
SEC31B	33916
SELPLG	26152
SEMA4G	-40146
2019-09-10	19512
SERPINA3	+ (-20960), + (+43119)
SERPINA5	10037
SERPINB1	-34045
SERPINB9	27229
SERPINE3	34708
SERPINI1	+ (+4988), + (+36131)
SGK2	-1668
SGK3	-203
SGPL1	36742
SGSH	47086
SH3GL1	-11
SH3PXD2B	14814
SHH	138494
SIGLEC12	22813
SIGLEC8	-20522
SIPA1L3	-548
SIRPA	-18238
SIX1	5302
SLC13A3	-23130
SLC13A4	10118
SLC16A3	+ (-49705), + (+3936)
SLC17A2	48867
SLC17A3	-7501
SLC22A12	+ (+4006), + (+4920)
SLC22A14	7764
SLC22A4	-15089
SLC25A37	+ (+30534), + (+37677)
SLC2A1	-30979
SLC30A7	12031
SLC36A2	-1253
SLC38A1	12394
SLC46A2	25999
SLC4A4	-30702
SLC5A9	-48283
SLC6A15	106
SLC6A19	-2777
SLC6A3	30987
SLC8A2	12636
SLFN5	23098
SMAGP	-49933
SMCR7	44339
SMIM11	30496
SMOC2	-27974
SNN	-18061
SNX12	-13
SNX17	-4429
SOGA1	6833
SOGA2	9194
SORBS3	9078
SORCS3	-556
SOX1	+ (-5283), + (+11452)
SOX13	35202
SOX4	-262
SPACA3	-288
SPATA3	33617
SPEG	31150
SPG20	939
SPINT2	4282
SPN	4643
SPNS2	13807
SPP2	45569
SPRED3	-4473
SPZ1	12651
SRCIN1	-21
SRD5A3	8780
SRL	-2551
SRP14	-11467
SSB	-5857
SSR3	-45333
SSTR2	-17404
SSTR5	-45443
ST18	-21409
ST5	40396
STAMBP	-10561
STARD9	26031
STK11	23000
STK25	+ (-37491), + (-8630)
STK3	18748
STK32B	48011
STX8	29768
STYK1	-604
STYXL1	1620
SULT2B1	-3517
SULT4A1	48
SUPT3H	46786
SUPV3L1	-25351
SUSD4	-244
SYCP2	48011
SYNDIG1	10860
SYNPO	-25380
SYT2	18416
SYT5	163
TAC4	-44289
TACC1	-42
TACR2	23924
TAF1C	-4317
TAF3	40317
TAF4	36318
TAS1R3	9898
TBC1D1	-49235
TBC1D14	-27188
TBC1D16	11366
TBX3	-14574
TCEA3	32343
TCEB3CL2	-2848
TCF25	34995
TCF3	+ (+317), + (+10357)
TCF7L2	1553
TCP1	4568
TCP10	-48507
TCP11	-27939
TCP11L1	42463
TDRD12	23127
TEAD3	3293
TECRL	3340
TELO2	35020
TFAP2B	7846
TFAP4	-31
TFCP2	-15583
TFDP1	-220
TFEB	-9929
TG	26071
THAP9	42070
THEG	-33207
TIAF1	-4668
TLE3	-13440
TLK1	552
TLR10	28977
TLR4	40684
TMCO5A	-1125
TMED1	+ (+18502), + (+35380)
TMEM119	-7802
TMEM121	43847
TMEM132D	26056
TMEM136	-34454
TMEM151B	31
TMEM160	-27668
TMEM163	44559
TMEM165	-41068
TMEM204	-5190
TMEM238	2413
TMEM253	-646
TMEM255B	+ (-25536), + (+15748)
TMEM256	-4095
TMEM55A	-17339
TMPRSS15	-7992
TMSB10	3770
TNFRSF9	8181
TNK2	+ (+7750), + (+35083)
TNRC18	+ (-3675), + (-466)
TNS1	-22193
TOM1	43371
TOP1MT	13180
TOP3A	9544
TP53AIP1	-10517
TP53BP1	-9928
TP53RK	15209
TPGS1	-7839
TPRG1L	-219
TPTE	-191
TRAF3	-595
TRAF7	8309
TRAPPC8	39988
TREM2	-13214
TREML2	24804
TRH	-2778
TRIM2	17502
TRIM8	2768
TRPM3	-12392
TSHZ3	43022
TSPEAR	5116
TTC30A	39924
TTC30B	-26028
TTR	-1118
TUBAL3	33987
TULP2	9435
TYRO3	1323
UBAC1	-46025
UBC	+ (-45843), + (+8580)
UBE2E1	1264
UBE2H	8186
UBE2QL1	-1035
UCN3	5834
UGCG	-9370
UMODL1	1719
UNC5C	3467
UNC80	-14584
UQCR11	-36767
URI1	6798
USP34	48961
USP35	7600
USP4	44360
USP44	38083
UTP11L	27015
VAX1	+ (-21571), + (+41005)
VEPH1	-39182
VGLL2	11377
VPREB1	-27519
VPS13B	21632
VPS26A	31369
VPS8	-26102
VRK1	-20757
VSTM2L	+ (-846), + (+861)
VSX2	-38612
VTI1B	17267
WBSCR17	-14833
WDR35	-15455
WNT16	-3841
WNT3	2659
WNT8B	22877
WTAP	25308
XRCC1	+ (-355), + (+27930)
XYLB	-33079
YDJC	23841
YIPF7	1140
ZBTB1	-711
ZBTB10	7602
ZBTB14	-178
ZBTB2	1164
ZBTB21	27686
ZBTB25	721
ZBTB42	5726
ZBTB7A	+ (-291), + (+1202), + (+13418)
ZC3H4	37453
ZCCHC14	-10265
ZCCHC2	9108
ZCCHC24	-34813
ZDHHC11B	-10958
ZDHHC7	45811
ZFHX3	-7295
ZFR	29311
ZFX	413
ZKSCAN5	20526
ZMIZ1	1459
ZNF180	41483
ZNF219	349
ZNF226	17158
ZNF227	-30225
ZNF229	-10426
ZNF264	-3954
ZNF273	21245
ZNF337	44282
ZNF362	23536
ZNF366	3649
ZNF382	416
ZNF384	19533
ZNF397	-8276
ZNF436	-22955
ZNF484	-34813
ZNF503	-28551
ZNF507	24571
ZNF532	18107
ZNF541	-17324
ZNF561	-48373
ZNF562	5328
ZNF565	-30993
ZNF575	14872
ZNF595	-320
ZNF619	20046
ZNF620	-8880
ZNF652	255
ZNF664	-15
ZNF679	-49421
ZNF696	30327
ZNF703	-40016
ZNF716	+ (-25713), + (+37717)
ZNF720	-16989
ZNF729	-24673
ZNF730	17463
ZNF740	3484
ZNF777	29214
ZNRD1	-10462
ZP1	-2818
ZPBP2	22
ZYX	-19301
